# Insomnia score: predictive ability of insomnia, high-diagnostic and prognostic value for cancer

**DOI:** 10.1101/2024.08.13.607749

**Authors:** Dan Xiao, Yixin Lan, Haohan Zhang, Siyu Li, Chuandong Zhou

**Author notes:** Address correspondence to Hongwei Shao,. The e-mail address of each author(in the order of authorship),. The author order was determined by the corresponding author after discussion.

## Abstract

**Objective:** This study utilized bioinformatics methods to investigate the association between insomnia and cancer.

**Methods:** We identified key insomnia-related genes and constructed an insomnia score (riskScore = ∑ Expression_gene_ * Coefficient) based on an insomnia dataset using differential analysis, Weighted Gene Co-expression Network Analysis (WGCNA), and Least Absolute Shrinkage and Selection Operator (LASSO) regression. The predictive ability of the insomnia score was validated in the insomnia dataset using Receiver Operating Characteristic (ROC) analysis. Finally, the diagnostic and prognostic value of the insomnia score was assessed in a pan-cancer cohort.

**Results:** Differential analysis, WGCNA, and LASSO screening of the insomnia dataset yielded three key insomnia-related genes (PTMA, NLRP8, and CCBE1). An insomnia score was then constructed using the formula: riskScore = -0.8039667 * Expression_PTMA_ + - 3.1975230 * Expression_NLRP8_ + -0.4957560 * Expression_CCBE1_. The ROC analysis demonstrated that the insomnia score has excellent predictive ability for insomnia. Furthermore, pan-cancer analysis illustrated the diagnostic and prognostic value of the insomnia score across various cancers.

**Conclusion:** We successfully constructed an insomnia score and demonstrated its diagnostic and prognostic value in multiple cancers.
