## Supplementary file2 for "Insomnia score: predictive ability of insomnia, high-diagnostic and prognostic value for cancer"

	logFC	AveExpr	t	P.Value	adj.P.Val	B	change
NBPF8	2.36887694117649	8.35790714285714	44.6870253976766	1.11470470617696e-36	1.75042080010969e-32	72.0961266155582	UP
PTMA	2.70775882352942	9.37849761904762	25.6112044867034	5.06531490365989e-27	7.23096726656102e-24	51.3690981218917	UP
HECA	2.21212517647059	8.7125	22.5182060396554	7.38414539504023e-25	6.82077853754805e-22	46.5126095142193	UP
NLRP8	2.3080491764706	9.35100238095238	19.2777642148302	2.66111147957331e-22	1.09966930430894e-19	40.7149065502186	UP
ZNF148	2.13472894117649	9.23578095238095	17.5023814930101	9.49333497397536e-21	2.36625141422754e-18	37.1705596613474	UP
CCBE1	2.11149952941178	9.14617857142857	16.0468711527336	2.20377738186736e-19	3.60478294036074e-17	34.0404219650049	UP
PTGES3	2.44243694117649	8.99632142857143	15.8373676022147	3.52556332850955e-19	5.42763930858681e-17	33.5719231692051	UP
LGALS3	2.00899341176471	8.4468	15.5785818561389	6.33877087040685e-19	9.0722278950735e-17	32.9867177379438	UP
ZNF91	2.13080635294119	8.80694523809524	15.3689679050102	1.02471708271081e-18	1.42399401325733e-16	32.5073647929891	UP
SPTLC1	2.03760164705884	9.48165952380952	14.5302444855871	7.34246403605464e-18	8.47784652633573e-16	30.5401907680017	UP
FKBP14	2.20829411764707	9.11703333333333	14.3659502948236	1.08975444105577e-17	1.18016648192405e-15	30.1454113543231	UP
HLA-G	2.4501251764706	9.31233333333333	13.8240029247992	4.09723651057198e-17	3.82969672175665e-15	28.8206009448381	UP
CCDC125	2.04817529411766	9.25548333333333	13.5365535060711	8.38657519668121e-17	7.27593316649089e-15	28.1036047517779	UP
CMPK1	2.05337247058825	9.66023095238095	12.7388080776726	6.44903908982922e-16	4.75442539096658e-14	26.0603565427985	UP
S1PR1	2.0429065882353	8.80045476190476	12.4815884353709	1.26580983942013e-15	8.91345825489434e-14	25.3844732457214	UP
CRCP	2.06506988235295	9.24719761904762	12.2779510690253	2.17159632095167e-15	1.46354407845082e-13	24.8433849062655	UP
ZNF738	2.92743341176472	10.0146095238095	11.8766491727189	6.38830393771838e-15	3.7571362072656e-13	23.7614155696626	UP
DDX51	2.27385952941178	9.50153571428571	11.6893726953829	1.06444297331927e-14	6.1368396184526e-13	23.2493293882641	UP
CATSPER2	2.83552188235296	9.39459523809524	11.5348861700338	1.62744954155515e-14	9.06235466348954e-13	22.82345593779	UP
NBPF20	2.24051411764708	10.5220547619048	10.7405252127468	1.51624512451519e-13	6.72587491250341e-12	20.5842344824544	UP
DMC1	2.99148682352943	9.8854119047619	10.6961420110549	1.72176432971818e-13	7.54383369157197e-12	20.4566824958614	UP
FAM129A	2.02416141176472	8.84757142857143	10.5848762544075	2.37058401125738e-13	1.00881519590175e-11	20.1357863880457	UP
TMEM154	2.01246941176472	9.26543095238095	10.3993355601268	4.05505986505691e-13	1.66257454467333e-11	19.5970880636327	UP
LMOD3	2.04499835294119	8.87442142857143	10.2558438249231	6.16068140505447e-13	2.41852950258926e-11	19.1774098868998	UP
ZNF14	2.6939797647059	10.0227523809524	10.2444813055933	6.36884552018774e-13	2.4878104776992e-11	19.1440635309578	UP
NBPF10	2.2065277647059	9.23890238095238	10.1946405474109	7.36971501780576e-13	2.85744777591615e-11	18.9975957746193	UP
MAGT1	2.67568494117649	9.63058333333333	9.88722661564217	1.82598009446282e-12	6.63990136466157e-11	18.0871532112845	UP
NR4A2	2.19450188235296	8.59735476190476	9.43015311774894	7.19446306688982e-12	2.23712185226477e-10	16.7114460916684	UP
LEPROT	2.20925741176473	9.37549523809524	9.38571956899685	8.23176612061708e-12	2.51485259517607e-10	16.576333780098	UP
HIATL2	2.05553929411766	10.6652	9.30278018213541	1.05915832954861e-11	3.14999303956473e-10	16.3234942396165	UP
WDR82	2.17858470588237	9.7898880952381	9.24168799187128	1.27593140796634e-11	3.73720129748197e-10	16.1367265217567	UP
EID2B	2.33284847058825	9.62757619047619	9.03046916194816	2.43737835571937e-11	6.63969933423e-10	15.4875925646568	UP
NDUFB9	2.0975091764706	9.48222380952381	8.61905663600358	8.72941264316847e-11	2.09920316593682e-09	14.2085413142474	UP
NUCKS1	2.58353952941178	9.83760238095238	8.33432594075536	2.1344156335515e-10	4.71402653919258e-09	13.3126091587288	UP
ZNF549	2.52295764705884	10.4031571428571	8.16369920886703	3.66235632341279e-10	7.57707264117931e-09	12.7717923671936	UP
TUBA4A	2.2094491764706	9.65889285714286	8.14713415314474	3.86005876300063e-10	7.93383543918834e-09	12.7191383611568	UP
MBD4	2.05093576470589	9.48141666666667	7.92632805542961	7.79969551988695e-10	1.50650207563081e-08	12.014865875009	UP
HSD17B7	2.80109270588237	10.1526476190476	7.66141368604425	1.82474292232467e-09	3.27848262119729e-08	11.1643636326676	UP
S100A12	2.17523482352942	10.0582761904762	7.60433681060053	2.19321263483625e-09	3.87401777332211e-08	10.9803916452733	UP
TNFAIP3	2.80845152941178	10.2539261904762	7.59716782667326	2.24451286153599e-09	3.95573349772162e-08	10.9572671617009	UP
CDKN2AIPNL	3.05400400000002	10.5283404761905	7.17342453135161	8.86553400238732e-09	1.37158108807377e-07	9.58430110135206	UP
DEK	2.04120188235296	9.64490476190476	7.06433228584928	1.26522927078411e-08	1.89722964176818e-07	9.22914440648483	UP
FAM107B	2.05451905882355	10.453519047619	7.05068257947551	1.32287259189127e-08	1.97013402527717e-07	9.18466650852971	UP
ZNF486	3.16677082352943	10.8082761904762	7.02757467673987	1.42654268904667e-08	2.10733770894636e-07	9.10934955781455	UP
MCM8	2.53607600000001	10.093430952381	7.00673523812419	1.52702538159325e-08	2.2305934481078e-07	9.04140606703746	UP
ZNF430	2.29122188235296	11.1754833333333	6.76982072066855	3.31596718518978e-08	4.42401297442949e-07	8.26780999102137	UP
KLF6	2.45668447058825	10.2175642857143	6.41004521139453	1.08115485339575e-07	1.28324827383775e-06	7.09037738877021	UP
YRDC	2.15723411764708	9.82022619047619	6.408179972466	1.08780988363951e-07	1.2901720999087e-06	7.08426953638305	UP
PPP3R1	2.10315058823531	9.68439523809524	6.21170781832615	2.07682902099106e-07	2.29989041725124e-06	6.4409920047465	UP
DAPP1	2.26656564705884	10.5684714285714	6.03167217565206	3.75688291090569e-07	3.90949849900278e-06	5.85204398776498	UP
KCNH6	2.47466752941178	10.3137071428571	6.01680937878728	3.945264761607e-07	4.08119186768872e-06	5.80346250345563	UP
JUNB	2.33798870588237	10.0417047619048	5.83804609368383	7.10436364902362e-07	6.82323072664329e-06	5.2198176361704	UP
LYN	2.80606941176473	10.97345	5.71632753863094	1.05988513859251e-06	9.68201066394312e-06	4.82332285996497	UP
FAM46C	2.21929129411766	10.0831285714286	5.44334138460941	2.59352675187951e-06	2.07998726173463e-05	3.93785063001765	UP
FKTN	2.73705058823531	10.9253738095238	5.29141663779796	4.25901487108276e-06	3.21758083701943e-05	3.44800090307863	UP
OCIAD1	2.36650305882354	10.5344142857143	5.26933877040654	4.57666401081246e-06	3.42388541980886e-05	3.37702551418998	UP
ZMAT3	2.35191364705884	10.513769047619	5.26106978115668	4.70159178516352e-06	3.51065600582134e-05	3.35045726897623	UP
SUZ12	2.18750800000001	10.3835119047619	5.22505204755778	5.28638978421829e-06	3.88998026155482e-05	3.2348281093093	UP
GABPB2	2.39762564705884	10.5272595238095	5.08624765618249	8.29610309154228e-06	5.76942900117309e-05	2.79077399451765	UP
GJC1	2.76100705882355	11.3548904761905	5.00828955590785	1.06760869735901e-05	7.15826617191655e-05	2.54255551025021	UP
LILRB1	2.31040517647061	10.7562	4.8316548111759	1.88547099500222e-05	0.00011558526658992	1.98370922899495	UP
ETS1	2.39146894117649	11.6510595238095	4.80111893184037	2.07940345181838e-05	0.000125010996952159	1.88764304430685	UP
EGR1	2.1519931764706	10.3092928571429	4.61032715547729	3.82136762348909e-05	0.000209433363731714	1.29147621579884	UP
LDHB	2.27663200000002	10.7973619047619	4.51125269560704	5.22902667994769e-05	0.000271802072013302	0.984908414298692	UP
P2RY8	2.10801811764707	10.6357214285714	4.44577982045808	6.42690461972185e-05	0.000323570642011838	0.783548764918919	UP
IL18	2.85572800000002	11.7491619047619	4.43190580356209	6.71334125263768e-05	0.000335624316110059	0.741011343840709	UP
CCNI	2.70840141176473	12.0321857142857	4.35888118235838	8.43989115091947e-05	0.00040819669567248	0.51790622606577	UP
LY6E	2.16821411764707	10.7129904761905	4.35648866406301	8.50326013526939e-05	0.000410472468195927	0.510619432730277	UP
NFKBIA	2.45849694117649	12.1066619047619	4.30023301208811	0.000101349141099285	0.000476635388643926	0.339714300413899	UP
LILRB3	2.70418470588237	11.702230952381	4.26541386197604	0.000112942380179759	0.000523320801405356	0.234355899636337	UP
WBP2	2.44384588235295	11.3343357142857	4.24198145653257	0.000121463562730117	0.00055623864845466	0.163638895636063	UP
MYLIP	2.00483294117648	10.5069	4.22755426559811	0.000127018957688233	0.000578138751471977	0.120174704395559	UP
EPN1	2.01117058823531	10.4162452380952	4.21322661658726	0.000132781233301365	0.000600191049663595	0.0770682589361451	UP
SRRM2	2.13783129411767	10.6800166666667	4.20290617001739	0.000137089181414632	0.000616822755230363	0.0460539901790744	UP
PDCD7	2.76608494117649	11.8305738095238	4.15395991776049	0.000159448291729975	0.000695697839687634	-0.100618362017133	UP
PABPC1	2.74470305882355	11.8378952380952	4.15145212062064	0.000160684930992358	0.000700120830014707	-0.108114413350879	UP
LITAF	2.41956000000001	11.3772857142857	4.11038575226166	0.000182316278768553	0.000776488344318576	-0.230599752191902	UP
MSN	2.45901105882354	11.55405	4.10758441686811	0.000183891023183584	0.000782346447318293	-0.238936619094306	UP
CORO1A	2.11014705882354	11.6022071428571	4.04515149358763	0.000222629351584047	0.000919986502085341	-0.424113955071978	UP
GNAI2	2.29242141176472	11.2113928571429	4.04285176017218	0.000224198316577465	0.000924766526192786	-0.430911843573808	UP
IL7R	2.14227058823531	10.9191095238095	4.04024700647175	0.000225988364483921	0.00093033723733138	-0.438609340081563	UP
TMEM123	2.26580847058825	11.105980952381	4.0249272511109	0.000236801058040566	0.000967348338816599	-0.483838356882335	UP
YBX1	2.17887270588237	11.0381166666667	3.98985407550797	0.000263483012820993	0.00105926107279264	-0.587103029238714	UP
WAS	2.48033529411767	11.5628452380952	3.97027271211823	0.000279626757885065	0.0011150276737098	-0.644581935290066	UP
VIM	2.80746752941178	12.0926119047619	3.94769681690917	0.000299432261930605	0.00117992090567034	-0.710694018347072	UP
JUND	2.79724682352944	12.194130952381	3.9382155567471	0.000308149964469223	0.00120820946118857	-0.738408658956771	UP
TMBIM6	2.39037011764707	11.5031547619048	3.89527399386255	0.000350812690256722	0.00135152396346941	-0.863550467091825	UP
LAPTM5	2.05884023529413	11.6702880952381	3.84656502358504	0.00040614185360511	0.00153124742548884	-1.00473029200525	UP
CCR6	2.24596470588237	11.307280952381	3.82204934277141	0.000437095840207322	0.00162878879420398	-1.07547101827511	UP
SPOCK2	2.38531058823531	11.4905428571429	3.81743957752035	0.000443165730707462	0.00164593932575669	-1.08874861871785	UP
DARS	2.02037905882354	10.7328404761905	3.78418789112331	0.000489428203014592	0.00178566242377745	-1.18429629776293	UP
HSP90B1	2.03698094117649	11.2051642857143	3.78012250713444	0.000495394697622181	0.00180198817159164	-1.19595038197969	UP
RPLP0	2.3505091764706	11.4779285714286	3.77955092217939	0.000496239188302662	0.00180422411991588	-1.19758843638679	UP
RPL22	2.02590752941178	11.0541261904762	3.76499168353755	0.000518224655512286	0.00186944216988501	-1.23927185633301	UP
NRGN	2.05475905882355	10.8842761904762	3.75279553038359	0.000537362942688481	0.00192873378035136	-1.27412925975752	UP
PRF1	2.00501105882354	10.8572880952381	3.73977371683521	0.000558549527330043	0.00198796537345051	-1.31128517408543	UP
ITM2B	2.08351647058825	11.1194880952381	3.70020625785441	0.000627986952294104	0.00219090848964104	-1.42379242614705	UP
GMFG	2.24949294117649	11.368669047619	3.68526367261661	0.000656316115775559	0.00227257595722681	-1.46612490066582	UP
TRAM1	2.31720047058825	11.4692904761905	3.6845975447603	0.000657607255546607	0.00227654469441102	-1.46801003933482	UP
PPT1	2.09516611764708	11.2697714285714	3.66098051018774	0.000704997953829559	0.00240724007572545	-1.53473463317172	UP
RGS2	2.46732352941178	11.6931785714286	3.65866808679004	0.000709811008953472	0.00241992233469309	-1.5412561497919	UP
IFITM1	2.3771449411765	11.5682857142857	3.65222647815019	0.000723385867298023	0.00245926137133164	-1.55941175135853	UP
TGFBI	2.0658531764706	11.3496666666667	3.64188894480788	0.000745694577629665	0.00252037063119213	-1.58851377778426	UP
EFHD2	2.33027058823532	11.7034047619048	3.61658749036759	0.000803123245200832	0.00268087119162621	-1.65956285696582	UP
CEBPB	2.47840752941178	12.023280952381	3.60481918506895	0.000831261678156993	0.00275386120930364	-1.69252209645437	UP
NDUFA4	2.06539788235296	11.2937023809524	3.60275895201113	0.000836284247848888	0.00276874795360976	-1.69828640191939	UP
SRGN	2.28435082352943	12.7542261904762	3.54837738433388	0.00097990771499099	0.00316221506708344	-1.8498137256585	UP
EIF1	2.19773388235296	12.580130952381	3.52829903170298	0.00103869432236964	0.00331180039475542	-1.90545038427246	UP
RPL31	2.71711435294118	12.8120523809524	3.52449537912856	0.00105020544796963	0.00333980648687881	-1.91597118424469	UP
S100A6	2.52185341176472	12.0357261904762	3.51720525750579	0.0010726104748892	0.00339443818766325	-1.93611842626799	UP
RPSA	2.44915647058825	11.9220452380952	3.50942039270542	0.00109704155288268	0.0034550428208818	-1.95760815711755	UP
ZNF674	2.74524800000001	12.7492238095238	3.49555671013282	0.00114187562379276	0.00357149006452833	-1.99581442364688	UP
H3F3A	2.67904729411766	12.7095642857143	3.48405636884074	0.00118039330568932	0.0036653581331302	-2.02744537677232	UP
CCL5	2.51011411764707	12.2729785714286	3.48321982650434	0.00118324311624786	0.00367314775994176	-2.0297440192925	UP
HIGD2A	2.06399882352942	11.1386880952381	3.48271842812849	0.00118495436276571	0.00367588667690832	-2.0311216124457	UP
HCST	2.09160682352944	11.5433547619048	3.4815326948124	0.00118901063950021	0.00368628510801023	-2.03437898716864	UP
HBB	2.11349929411767	13.0407	3.47455251993523	0.00121315986685051	0.00375004909235305	-2.0535422252691	UP
PFN1	2.73553952941178	12.5652261904762	3.46352950902683	0.00125225447412081	0.00384666510311405	-2.08376171268909	UP
MSH3	2.31525858823531	11.8055404761905	3.42291356823357	0.00140696357494611	0.00422519583426636	-2.19465238314448	UP
NACA	2.6602517647059	12.5331285714286	3.4184151678768	0.00142518066185982	0.00426684688907242	-2.20688934242978	UP
RPS19BP1	-2.01197247058822	10.1076261904762	-3.41254645888399	0.00144928593966182	0.00432335431430654	-2.22284043072276	DOWN
GAPDH	2.14448164705884	11.4558404761905	3.40135058351603	0.00149635610899894	0.00443595997349638	-2.25322812791541	UP
RPL10A	2.51927223529413	12.3631214285714	3.39213529373383	0.00153619081271407	0.00453095498348029	-2.27819805274279	UP
S100A4	2.72636494117649	12.7568166666667	3.38517139305212	0.00156696265653421	0.00460571509487363	-2.29704224424612	UP
IFNB1	-2.01363623529411	7.78070476190476	-3.37846415094636	0.00159715567374693	0.00467389779069103	-2.31517123387934	DOWN
LCP1	2.60596847058824	12.5486047619048	3.37796503384132	0.00159942452147199	0.00467879345392599	-2.31651948300894	UP
TPH2	-2.07609905882352	7.89062619047619	-3.3580347345571	0.00169257584545427	0.00489044999551326	-2.37026408634335	DOWN
PFDN5	2.51232352941179	12.2024928571429	3.3559954987126	0.00170239332283706	0.00491048536894018	-2.37575293435958	UP
COX4I2	-2.35413576470588	8.00035952380952	-3.34215689264194	0.00177046405753855	0.00507235852864948	-2.41295082782507	DOWN
HCLS1	2.21672658823532	11.6660904761905	3.3417023294251	0.00177274340755031	0.00507703624453083	-2.41417119110632	UP
MDGA2	-2.04077270588234	7.79838095238095	-3.32491423879937	0.00185890997809151	0.0052728438197202	-2.45917521287561	DOWN
DOCK1	-2.14842517647058	7.96708333333333	-3.32258162789532	0.00187119322271434	0.00529811524996093	-2.4654179336861	DOWN
RSL24D1	2.01712729411766	11.2381642857143	3.32242043014624	0.00187204491795606	0.00529957118201982	-2.4658492506218	UP
PCBP1	2.36540705882355	12.0447666666667	3.31978528547768	0.00188602023966987	0.0053266503279741	-2.47289839498907	UP
EEF1G	2.34847600000002	12.2804976190476	3.3153945880161	0.00190952680450863	0.00537310452571566	-2.48463654700255	UP
HIGD1B	-2.29238447058823	7.94893809523809	-3.30750638883584	0.00195245993689799	0.00547197543978389	-2.50570235843586	DOWN
SSTR5	-2.1201454117647	7.8537619047619	-3.30071266790498	0.00199017060167562	0.00556184751490424	-2.52382195898012	DOWN
LYZ	2.44455741176473	12.2278357142857	3.29182723056109	0.00204053818269342	0.00567024793538043	-2.54748765587581	UP
FTL	2.37637741176473	13.193519047619	3.29093314575535	0.0020456729227526	0.00568206261899671	-2.54986692353946	UP
S100A3	-2.9168148235294	8.36844047619048	-3.27809518491625	0.0021207692144138	0.00584868966876358	-2.58398860150213	DOWN
VILL	-2.39784588235294	8.84868333333333	-3.27794100221409	0.00212168683513207	0.00585019286603668	-2.5843979249397	DOWN
TXNIP	2.09378800000001	13.2506976190476	3.2766286019568	0.00212951289110558	0.00586765062801035	-2.5878816211903	UP
CST3	2.52850494117649	12.3916904761905	3.27308449126024	0.00215078426034629	0.0059179543087818	-2.59728518218968	UP
HSPA8	2.0062597647059	11.4814095238095	3.27152473450633	0.00216020957523775	0.00593764588831758	-2.60142177837855	UP
LY6D	-2.01919717647058	7.8157619047619	-3.26813633357815	0.00218082040848361	0.00598225681255508	-2.610404086582	DOWN
TMEM121	-2.14738188235293	7.90869761904762	-3.26593019833489	0.00219434004251863	0.00601151339859924	-2.61624938422797	DOWN
HESX1	-2.12292682352941	7.9609880952381	-3.26312785250875	0.00221162815912405	0.0060524916317053	-2.62367102826956	DOWN
UBC	2.54336729411767	12.5018261904762	3.26198594929682	0.00221870976352898	0.00606552914636066	-2.62669413193768	UP
RPL36AL	2.09560047058826	12.4369952380952	3.25803360396699	0.00224338713467201	0.00611383342168597	-2.6371528526734	UP
GPT	-2.09655576470587	7.95533809523809	-3.25751543439794	0.00224664169961586	0.00612164057072148	-2.63852348128014	DOWN
PRND	-2.03724494117646	7.86699285714286	-3.25735865071614	0.00224762732329705	0.00612326368107799	-2.63893816995964	DOWN
DAZAP2	2.41046352941177	12.4697238095238	3.25032573890086	0.0022922644569304	0.00621201073926231	-2.65752789907339	UP
MS4A5	-2.20647247058823	7.9524	-3.24538659727325	0.00232411418284162	0.00626963838054663	-2.67056905564466	DOWN
CST1	-2.76297764705882	8.3075119047619	-3.23821310715886	0.00237112061443764	0.00636800188276284	-2.68948876108001	DOWN
CCDC70	-2.34061294117647	8.09886904761905	-3.2368139211551	0.00238039369973199	0.00639181297313465	-2.69317614219763	DOWN
NDUFS6	-2.01892517647058	7.8862	-3.2332030335148	0.00240448400176413	0.00644546127965999	-2.70268780821018	DOWN
PSAP	2.51661152941179	12.5843404761905	3.23314275832265	0.00240488808746914	0.00644546127965999	-2.70284652926026	UP
GYS2	-2.26116447058823	8.01575476190476	-3.2281153423078	0.00243881958912989	0.00652304275389315	-2.71607888291638	DOWN
PSMA8	-2.41407623529411	8.1167619047619	-3.22729339316247	0.00244441016090417	0.00653354429900904	-2.71824111723151	DOWN
FAU	2.5351025882353	12.703980952381	3.22198197406544	0.00248083033180317	0.00660727250683601	-2.73220550718645	UP
VIL1	-2.23374235294117	8.10732619047619	-3.22136781241107	0.00248507463789067	0.00661633215306836	-2.73381932926695	DOWN
RHO	-2.60337788235294	8.16202380952381	-3.21272434520475	0.002545542181029	0.00674871667545135	-2.75651208970897	DOWN
RAC2	2.30893435294119	12.3256166666667	3.21164406177629	0.0025531968623422	0.00676558392328039	-2.75934572308068	UP
MYH7B	-2.43264870588234	8.15154047619048	-3.2079339192702	0.00257965264093711	0.00681498745300058	-2.76907324457754	DOWN
OAZ1	2.59849105882354	12.9639261904762	3.20670015268853	0.00258850761087327	0.00683252511518648	-2.77230652797435	UP
ELAVL2	-2.10502894117646	7.92724047619048	-3.2055248817361	0.00259696952122832	0.0068492126959772	-2.7753858193354	DOWN
RPL39	2.19368329411765	13.0297714285714	3.20397268915974	0.00260818541878633	0.00686841114056711	-2.77945163185702	UP
IFITM2	2.28361505882355	11.9386523809524	3.20333155121386	0.0026128315577558	0.00687488169427603	-2.78113068279738	UP
LACTB2	-2.03458235294117	9.55597857142857	-3.20020188059441	0.00263562412133843	0.00692325285670414	-2.78932395217186	DOWN
TYRO3P	-2.71394211764705	8.24344761904762	-3.19991466869869	0.0026377252171733	0.00692645469653384	-2.79007561233815	DOWN
RPRML	-2.93176399999999	8.42329761904762	-3.19360948142717	0.00268425237737991	0.00702629149193943	-2.80656662988178	DOWN
KLF14	-2.71766658823529	8.3130880952381	-3.18805720359041	0.00272586611227508	0.00710680318131422	-2.82107218421831	DOWN
HCG9	-2.44954070588235	8.12199523809524	-3.17962867666388	0.00279020598568617	0.00724927276525975	-2.84306287842147	DOWN
NCOA2	-2.54808847058823	8.40484285714286	-3.17814336614814	0.00280169214303377	0.00727309831741763	-2.84693451636847	DOWN
FOS	2.10513741176472	12.0135714285714	3.17025929974246	0.00286341372921731	0.00740273062066174	-2.86746688642226	UP
GNRHR	-2.34466517647058	8.06399285714286	-3.16878121175998	0.00287512742021179	0.00742866525244104	-2.87131280192587	DOWN
EIF4A2	2.14965576470588	11.8235547619048	3.15733760476726	0.00296736269205589	0.00762751618159333	-2.90105155351231	UP
SRMS	-2.01611270588234	7.92160238095238	-3.15623327638708	0.00297641007172088	0.0076420155912742	-2.90391792344024	DOWN
KLRB1	2.12351200000003	11.5759047619048	3.15035908797531	0.00302497514987796	0.00774013113549512	-2.91915453422599	UP
LCTL	-2.0553894117647	7.98651666666667	-3.14364783356431	0.00308137709987999	0.00785501048691809	-2.93654107943698	DOWN
GLIPR1L1	-2.11478964705881	8.01608571428571	-3.13865301434912	0.00312399735915077	0.0079481740976579	-2.94946617218857	DOWN
GLTSCR2	2.50496423529414	12.5368380952381	3.13341944520323	0.00316925192098588	0.00804109775361627	-2.96299552981851	UP
TMSB15A	-2.55556729411764	8.41643571428571	-3.13150695489303	0.00318594310754814	0.00806917171255297	-2.96793606452115	DOWN
FGG	-2.15663529411764	8.05027619047619	-3.12102165877524	0.00327893798953179	0.00826073532000926	-2.99498967521964	DOWN
TUB	-2.26606658823529	8.14707857142857	-3.11627968194681	0.00332183108351248	0.00835137904329115	-3.00720627210734	DOWN
YPEL4	-2.04518258823529	8.0199	-3.11410104373552	0.00334171477237406	0.00838525840054169	-3.01281517256067	DOWN
COX7C	2.40341317647061	12.2443380952381	3.1135684261392	0.00334659284741623	0.00839481589184936	-3.01418602628709	UP
GNB1L	-2.48035411764706	9.38170714285714	-3.11303033352415	0.00335152788874868	0.00840316820006715	-3.0155708241959	DOWN
GSTP1	2.03522258823532	11.4996285714286	3.11213315860386	0.0033597714752505	0.00841577468110681	-3.01787940182815	UP
HILS1	-2.37179929411764	8.18695	-3.11040256945439	0.00337572686065488	0.00844227407116795	-3.02233132571182	DOWN
COX7A2	2.11135011764707	11.6176380952381	3.10861580355058	0.00339227516129145	0.00847609344386014	-3.02692615309799	UP
HCRTR2	-2.0086028235294	8.0468380952381	-3.10804617910394	0.0033975668590904	0.00848608118153277	-3.02839064880451	DOWN
CCND1	-2.39007152941176	8.4011380952381	-3.10483204778194	0.0034275717228224	0.00853929220426465	-3.03665100987119	DOWN
RPL13A	2.40071364705885	12.2751214285714	3.10296543623041	0.00344511163224008	0.0085748277002799	-3.0414457908509	UP
FCHO1	-2.38162305882351	9.26058571428571	-3.10276322732519	0.00344701679368296	0.00857820993838408	-3.04196509904963	DOWN
HSPA4L	-2.29371858823529	8.1674380952381	-3.09756960337886	0.00349629165359064	0.00867334404997375	-3.05529603151072	DOWN
PPBP	2.18820423529413	12.0814857142857	3.09442537682797	0.00352644467679759	0.00873572499759465	-3.06335984020995	UP
GANC	-2.23607435294117	8.15121428571429	-3.08915122526601	0.00357757478513787	0.00884559292556846	-3.07687467662976	DOWN
F2R	2.16306329411766	12.1345976190476	3.08001082591616	0.00366784459093117	0.00902054246067222	-3.10026254019306	UP
TYROBP	2.44406517647062	12.2799404761905	3.07739188873242	0.00369410189113049	0.00907516927353287	-3.10695571624693	UP
CCT8L2	-2.5581014117647	8.36695	-3.07485586259726	0.0037196966000408	0.00911380803720403	-3.11343359852527	DOWN
CALHM3	-2.43054847058823	8.26547857142857	-3.07368582985012	0.00373156131825614	0.00913290327003993	-3.11642113569483	DOWN
PIP	-2.04616470588234	8.02869047619048	-3.07218639611674	0.00374681844071996	0.0091588247158508	-3.12024871591466	DOWN
FAT2	-2.67067599999999	8.4670880952381	-3.07171379834328	0.00375163940810905	0.00916918188724303	-3.12145486574589	DOWN
FCN1	2.27697670588237	12.8146214285714	3.07020529466151	0.00376706675817726	0.00920115870332206	-3.1253040443585	UP
MYL6	2.46445600000002	12.4855619047619	3.06567768274054	0.00381372979934464	0.00929633639228638	-3.1368498090997	UP
NKD1	-2.28954941176469	8.21319761904762	-3.05672735023859	0.00390758050511597	0.00947363542872258	-3.15964230882468	DOWN
EML5	-2.33471105882352	8.2493619047619	-3.0554208310581	0.00392146075089775	0.00949409469185128	-3.162965917503	DOWN
PZP	-2.1549254117647	8.19746428571429	-3.04683787374141	0.00401380461785185	0.00967737968894943	-3.18477749688926	DOWN
CFHR5	-2.3596628235294	8.27370238095238	-3.03784337020036	0.00411276895742768	0.00986901145148026	-3.20759326190714	DOWN
NRXN3	-2.06168211764705	8.11489761904762	-3.03482755197267	0.00414646173416998	0.00993467937315703	-3.21523371612503	DOWN
NPC2	2.08720682352943	12.1689738095238	3.03231550689827	0.0041747242683073	0.00998715648769494	-3.22159420345527	UP
TMSB4Y	-2.1397908235294	8.54602619047619	-3.02978145587161	0.0042034177867645	0.010032872701864	-3.22800701910478	DOWN
LANCL3	-2.29981199999999	8.24313571428571	-3.0293627692552	0.00420817645786081	0.0100380011549201	-3.22906624352842	DOWN
WARS2	-2.22763788235294	8.32616904761905	-3.02619034575617	0.004244398182288	0.0101107076238575	-3.2370890496483	DOWN
S100A9	2.59374611764708	12.7975976190476	3.0218210334448	0.00429476545333842	0.0102012860253779	-3.24812992993538	UP
CCDC108	-2.04729952941176	8.06740714285714	-3.01432573742524	0.00438247769280407	0.0103548069831632	-3.26704620726962	DOWN
FXYD3	-2.12710752941176	8.11201190476191	-3.01102498827221	0.00442163526947842	0.010426931767025	-3.27536696692394	DOWN
MDH2	2.03499011764708	11.8130904761905	2.99953095608134	0.004560570708822	0.0107015304603455	-3.30429637036329	UP
EEF2	2.14270258823533	12.2437523809524	2.98650796683263	0.0047229349456201	0.0109959416827565	-3.33698813842466	UP
RPL10L	-2.66460329411764	8.6069380952381	-2.98274069698839	0.00477090504758508	0.0110803827840244	-3.34642808029084	DOWN
PFKM	-2.26652258823529	9.13805	-2.98139952530439	0.00478809271236636	0.011110894024278	-3.34978690386855	DOWN
RPL27A	2.01908376470591	13.0927761904762	2.97450634368002	0.00487735145863075	0.0112730423837031	-3.36703475964939	UP
LETM1	-2.02237011764705	8.59119761904762	-2.96957942329194	0.00494210265754566	0.0113882607433648	-3.37934688875327	DOWN
TMSB10	2.44451905882355	12.7817761904762	2.96894043490006	0.0049505592245661	0.011398626320141	-3.38094272096846	UP
HLA-DPA1	2.11092282352944	11.9941571428571	2.96712851713097	0.00497461249597575	0.0114372386565604	-3.38546665856165	UP
RPL22L1	-2.29256588235294	8.61451666666667	-2.95641924432385	0.00511902937941602	0.0116929475490951	-3.41216862184458	DOWN
MYL12A	2.22762635294119	12.1212142857143	2.95553660023139	0.00513110553795933	0.0117130033816798	-3.4143665642629	UP
GLTPD2	-2.57432799999999	8.4682380952381	-2.95542212444256	0.00513267372563059	0.0117131776651035	-3.41465159828347	DOWN
EIF3C	-2.43650188235293	8.55319285714286	-2.94885311888531	0.00522341712006854	0.011880550265996	-3.43099576956069	DOWN
EDNRB	-2.64136352941175	8.51991666666667	-2.93947651151561	0.00535554887737001	0.012119640297066	-3.45428437080924	DOWN
PSCA	-2.03957505882352	8.20638571428571	-2.93922501554334	0.00535913556814679	0.0121240281408273	-3.45490834227735	DOWN
FN1	-2.06694517647058	8.15138333333333	-2.93681205204977	0.00539366227653678	0.0121795626586795	-3.46089322639896	DOWN
RPL3L	-2.42140611764705	8.42751904761905	-2.93308815816168	0.0054473555294871	0.0122717586203016	-3.47012330612454	DOWN
HKDC1	-2.32313458823528	8.85544761904762	-2.92748066927182	0.00552915155241056	0.0124158825722155	-3.48400760942695	DOWN
SNHG4	-2.15118235294117	8.45218333333333	-2.92004320798404	0.00563941389083711	0.0126128220121828	-3.50239607822302	DOWN
SRGAP3	-2.48205529411764	8.58277857142857	-2.91665895573494	0.00569026378364912	0.0126914299703096	-3.51075316749958	DOWN
MDH1B	-2.19744470588234	8.3449380952381	-2.9103208303964	0.00578665158476799	0.0128651478336039	-3.5263874019835	DOWN
RPL10	-2.45800564705882	8.47448095238095	-2.90154865762265	0.00592257386106562	0.0130970535615143	-3.54798868027898	DOWN
EFHC1	-2.0442468235294	8.54525476190476	-2.89973844505271	0.00595099117954534	0.0131487849292811	-3.55244092634257	DOWN
GNB2L1	2.38688494117649	12.9204880952381	2.89600381985105	0.00601002130141768	0.0132531055323918	-3.56162048796052	UP
GNAT3	-2.08409717647058	8.19619285714286	-2.89579223994197	0.00601338187754893	0.0132567928714237	-3.56214030870633	DOWN
CRHR2	-2.16748470588235	8.29210476190476	-2.88589156608891	0.00617261256127576	0.0135129701728305	-3.58643665690027	DOWN
RNASET2	2.15829929411766	12.0780333333333	2.88375076716655	0.00620755602844071	0.0135685174781391	-3.59168293704995	UP
NDST3	-2.0586068235294	8.24340238095238	-2.85226818610883	0.00674321116115962	0.0144993351860454	-3.66853478678306	DOWN
LYVE1	-2.23115058823529	8.36879523809524	-2.84952934157393	0.00679179146933347	0.0145718679386451	-3.67519386847086	DOWN
SPOCK1	-2.0121628235294	8.46225714285714	-2.8131436462911	0.00746887048523765	0.0156775395307695	-3.76325091269946	DOWN
LAIR1	2.13847952941179	12.129919047619	2.81272660556617	0.00747698257884871	0.015690372502427	-3.76425575795595	UP
S100A5	-2.1504934117647	8.40682619047619	-2.79354974964689	0.00785896742351679	0.0162938164050019	-3.81035233858663	DOWN
PFDN2	-2.14781176470587	8.91824761904762	-2.76401743825751	0.00848278933403435	0.017261272633451	-3.88091944263936	DOWN
FARP2	-2.20395835294116	8.79959761904762	-2.76173261090907	0.00853291683303004	0.0173452935959962	-3.88635756510025	DOWN
RPL36A	-2.1906934117647	8.68255476190476	-2.74687041844664	0.0088657390391712	0.0178783485465655	-3.92165546506742	DOWN
TMEM65	-2.27639670588234	8.57513333333333	-2.73490090443983	0.00914247566592258	0.0183094369827805	-3.94998753549474	DOWN
ZFP30	-2.05596070588234	8.49032142857143	-2.71818364637356	0.00954236717825158	0.0189354044755528	-3.98941392953557	DOWN
MSH2	-2.02018635294117	8.47350952380952	-2.64857653050976	0.0113872368064824	0.0218358504789588	-4.15175401187232	DOWN
UBASH3B	-2.0780174117647	8.68708571428571	-2.63824301375058	0.0116875467810196	0.0222675985321949	-4.17560047827186	DOWN
MYL4	-2.23173811764705	8.71372142857143	-2.63160147366409	0.0118843870954784	0.022563236677584	-4.1908920345587	DOWN
SASS6	-2.07991152941176	8.71061904761905	-2.58070318908292	0.0134969853339083	0.0250198513396721	-4.30716384418769	DOWN
EED	-2.11000094117646	8.7733	-2.55052805338991	0.0145452545232221	0.0265988275041524	-4.3753215301281	DOWN
S100A1	-2.05630847058822	8.58111666666667	-2.52254638728645	0.0155832610737414	0.0281204261825972	-4.43800286781186	DOWN
